# Multi-omics analyses from a single sample: Prior metabolite extraction does not alter the 16S rRNA-based characterization of prokaryotic community in a diversity of sample types

**DOI:** 10.1101/2023.07.18.549538

**Authors:** Sébastien Duperron, Pierre Foucault, Charlotte Duval, Midoli Goto, Alison Gallet, Simon Colas, Benjamin Marie

## Abstract

Massive sequencing of the 16S rRNA gene has become a standard first step to describe and compare microbial communities from various samples. Parallel analysis of high numbers of samples makes it relevant to the statistical testing of the influence of natural or experimental factors and variables. However, these descriptions fail to document changes in community or ecosystem functioning. Non-targeted metabolomics are a suitable tool to bridge this gap, yet extractions protocols are different. In this study, prokaryotic community compositions are documented by 16S rRNA sequencing after direct DNA extraction, or after metabolites extraction followed by DNA extraction. Results obtained using the V3-V4 region on non-axenic cultures of cyanobacteria, lake water column, biofilm, gut of wild and lab-reared fish, indicate that prior extraction of metabolites does not influence the obtained image of prokaryotic communities. This validates sequential extraction of metabolites followed by DNA as a way to combine 16S rRNA sequencing with metabolome characterization from a single sample. This approach has the potential to complement community structure characterization with a proxy of their functioning, without the uncertainties associated with the use of separate samples.
