## supplementary table for "Multi-omics analyses from a single sample: Prior metabolite extraction does not alter the 16S rRNA-based characterization of prokaryotic community in a diversity of sample types"

### Sheet: ST1
sample-id	SRA_accession	study	bioproject_accession	biosample_accession	16S_rDNA_primers	raw_PE_reads	filtered_PE_reads	sample_type	extraction_method	replicate	sample_type_replicate	sample_type_method	method_replicate	sample_names	shannon_index	ASV_richness	Pielou_evenness
728-E-L1	SRR25302641	SRP449841	PRJNA995525	SAMN36471260	341F-806R	39683	19482	PMC_728	DNA	1	PMC_728_1	PMC_728_DNA	DNA_1	PMC-728.11	1.71514806963329	44	0.453240517932866
728-E-L2	SRR25302640	SRP449841	PRJNA995525	SAMN36471261	341F-806R	41973	21248	PMC_728	DNA	2	PMC_728_2	PMC_728_DNA	DNA_2	PMC-728.11	1.70744103779261	44	0.451203877968631
728-E-L3	SRR25302629	SRP449841	PRJNA995525	SAMN36471262	341F-806R	38952	14170	PMC_728	DNA	3	PMC_728_3	PMC_728_DNA	DNA_3	PMC-728.11	1.76333303667922	38	0.484753613866801
728-ES-L1	SRR25302618	SRP449841	PRJNA995525	SAMN36471263	341F-806R	36669	14957	PMC_728	SEQ	1	PMC_728_1	PMC_728_SEQ	SEQ_1	PMC-728.11	1.67322600877757	40	0.453586523927081
728-ES-L2	SRR25302607	SRP449841	PRJNA995525	SAMN36471264	341F-806R	38907	17688	PMC_728	SEQ	2	PMC_728_2	PMC_728_SEQ	SEQ_2	PMC-728.11	1.88555194822705	44	0.498270998717022
728-ES-L3	SRR25302597	SRP449841	PRJNA995525	SAMN36471265	341F-806R	43243	23428	PMC_728	SEQ	3	PMC_728_3	PMC_728_SEQ	SEQ_3	PMC-728.11	1.81295619950715	43	0.48201535247822
807-E-L1	SRR25302596	SRP449841	PRJNA995525	SAMN36471266	341F-806R	44443	25267	PMC_807	DNA	1	PMC_807_1	PMC_807_DNA	DNA_1	PMC-807.12	1.1202768299085	33	0.320398800864781
807-E-L2	SRR25302595	SRP449841	PRJNA995525	SAMN36471267	341F-806R	44449	23854	PMC_807	DNA	2	PMC_807_2	PMC_807_DNA	DNA_2	PMC-807.12	1.2001735080748	30	0.352867938375361
807-E-L3	SRR25302594	SRP449841	PRJNA995525	SAMN36471268	341F-806R	38013	19710	PMC_807	DNA	3	PMC_807_3	PMC_807_DNA	DNA_3	PMC-807.12	1.23331643855627	32	0.355859901950394
807-ES-L1	SRR25302593	SRP449841	PRJNA995525	SAMN36471269	341F-806R	32163	15371	PMC_807	SEQ	1	PMC_807_1	PMC_807_SEQ	SEQ_1	PMC-807.12	0.979499768775987	26	0.300635588094268
807-ES-L2	SRR25302639	SRP449841	PRJNA995525	SAMN36471270	341F-806R	47796	25929	PMC_807	SEQ	2	PMC_807_2	PMC_807_SEQ	SEQ_2	PMC-807.12	1.1985741037247	31	0.34903278094899
807-ES-L3	SRR25302638	SRP449841	PRJNA995525	SAMN36471271	341F-806R	34757	19047	PMC_807	SEQ	3	PMC_807_3	PMC_807_SEQ	SEQ_3	PMC-807.12	1.19198134999115	34	0.338020273783803
810-E-L1	SRR25302637	SRP449841	PRJNA995525	SAMN36471272	341F-806R	24488	11624	PMC_810	DNA	1	PMC_810_1	PMC_810_DNA	DNA_1	PMC-810.12	1.75496748460958	40	0.475745414410978
810-E-L2	SRR25302636	SRP449841	PRJNA995525	SAMN36471273	341F-806R	40377	19391	PMC_810	DNA	2	PMC_810_2	PMC_810_DNA	DNA_2	PMC-810.12	2.03217170777703	49	0.522164836018661
810-E-L3	SRR25302635	SRP449841	PRJNA995525	SAMN36471274	341F-806R	39422	19686	PMC_810	DNA	3	PMC_810_3	PMC_810_DNA	DNA_3	PMC-810.12	1.88016825632633	49	0.483107675151163
810-ES-L1	SRR25302634	SRP449841	PRJNA995525	SAMN36471275	341F-806R	39745	17875	PMC_810	SEQ	1	PMC_810_1	PMC_810_SEQ	SEQ_1	PMC-810.12	1.90872178839087	47	0.49575288686156
810-ES-L2	SRR25302633	SRP449841	PRJNA995525	SAMN36471276	341F-806R	24344	10523	PMC_810	SEQ	2	PMC_810_2	PMC_810_SEQ	SEQ_2	PMC-810.12	1.84542633526825	38	0.507321683730801
810-ES-L3	SRR25302632	SRP449841	PRJNA995525	SAMN36471277	341F-806R	30193	11560	PMC_810	SEQ	3	PMC_810_3	PMC_810_SEQ	SEQ_3	PMC-810.12	1.97856247603051	40	0.536358669520622
826-E-L1	SRR25302631	SRP449841	PRJNA995525	SAMN36471278	341F-806R	38343	17926	PMC_826	DNA	1	PMC_826_1	PMC_826_DNA	DNA_1	PMC-826.12	2.24679475272244	50	0.574330659509132
826-E-L2	SRR25302630	SRP449841	PRJNA995525	SAMN36471279	341F-806R	34196	14716	PMC_826	DNA	2	PMC_826_2	PMC_826_DNA	DNA_2	PMC-826.12	2.32080682050927	49	0.596329389010064
826-E-L3	SRR25302628	SRP449841	PRJNA995525	SAMN36471280	341F-806R	24507	10580	PMC_826	DNA	3	PMC_826_3	PMC_826_DNA	DNA_3	PMC-826.12	2.23162507139965	45	0.586241905447809
826-ES-L1	SRR25302627	SRP449841	PRJNA995525	SAMN36471281	341F-806R	46723	24408	PMC_826	SEQ	1	PMC_826_1	PMC_826_SEQ	SEQ_1	PMC-826.12	2.36284748617729	60	0.57710030269043
826-ES-L2	SRR25302626	SRP449841	PRJNA995525	SAMN36471282	341F-806R	40552	21893	PMC_826	SEQ	2	PMC_826_2	PMC_826_SEQ	SEQ_2	PMC-826.12	2.52083325011859	55	0.629055068195521
826-ES-L3	SRR25302625	SRP449841	PRJNA995525	SAMN36471283	341F-806R	34255	14321	PMC_826	SEQ	3	PMC_826_3	PMC_826_SEQ	SEQ_3	PMC-826.12	2.42841189741244	48	0.62730193822793
BF-E-1	SRR25302624	SRP449841	PRJNA995525	SAMN36471284	341F-806R	60507	15903	BIOFILM	DNA	1	BIOFILM_1	BIOFILM_DNA	DNA_1	BIOFILM	5.08552216542162	392	0.851666247749082
BF-E-2	SRR25302623	SRP449841	PRJNA995525	SAMN36471285	341F-806R	65484	10409	BIOFILM	DNA	2	BIOFILM_2	BIOFILM_DNA	DNA_2	BIOFILM	4.73582720639426	259	0.852253687501323
BF-E-3	SRR25302622	SRP449841	PRJNA995525	SAMN36471286	341F-806R	53850	13858	BIOFILM	DNA	3	BIOFILM_3	BIOFILM_DNA	DNA_3	BIOFILM	5.06936953968626	383	0.852276348223799
BF-ES-1	SRR25302621	SRP449841	PRJNA995525	SAMN36471287	341F-806R	39111	10656	BIOFILM	SEQ	1	BIOFILM_1	BIOFILM_SEQ	SEQ_1	BIOFILM	4.66236482892931	266	0.835026043018308
BF-ES-2	SRR25302620	SRP449841	PRJNA995525	SAMN36471288	341F-806R	52275	16749	BIOFILM	SEQ	2	BIOFILM_2	BIOFILM_SEQ	SEQ_2	BIOFILM	4.97155827129057	391	0.832937151188349
BF-ES-3	SRR25302619	SRP449841	PRJNA995525	SAMN36471289	341F-806R	57549	17338	BIOFILM	SEQ	3	BIOFILM_3	BIOFILM_SEQ	SEQ_3	BIOFILM	4.8971444531443	369	0.828508363264666
FIL-E-1	SRR25302617	SRP449841	PRJNA995525	SAMN36471290	341F-806R	39393	11183	WATER	DNA	1	WATER_1	WATER_DNA	DNA_1	WATER	3.48621678394538	158	0.688622487321674
FIL-E-2	SRR25302616	SRP449841	PRJNA995525	SAMN36471291	341F-806R	43816	11332	WATER	DNA	2	WATER_2	WATER_DNA	DNA_2	WATER	3.43313724949732	133	0.702022935271636
FIL-E-3	SRR25302615	SRP449841	PRJNA995525	SAMN36471292	341F-806R	38231	16916	WATER	DNA	3	WATER_3	WATER_DNA	DNA_3	WATER	3.11223822420531	113	0.658342057718681
FIL-ES-1	SRR25302614	SRP449841	PRJNA995525	SAMN36471293	341F-806R	55999	21369	WATER	SEQ	1	WATER_1	WATER_SEQ	SEQ_1	WATER	3.28197863369712	213	0.612161869239005
FIL-ES-2	SRR25302613	SRP449841	PRJNA995525	SAMN36471294	341F-806R	48397	12490	WATER	SEQ	2	WATER_2	WATER_SEQ	SEQ_2	WATER	3.64384512664396	152	0.725304893602475
FIL-ES-3	SRR25302612	SRP449841	PRJNA995525	SAMN36471295	341F-806R	47313	19513	WATER	SEQ	3	WATER_3	WATER_SEQ	SEQ_3	WATER	3.76767710520871	148	0.753955785506533
MDK-E-GUT1	SRR25302611	SRP449841	PRJNA995525	SAMN36471296	341F-806R	38960	21303	LATIPES	DNA	1	LATIPES_1	LATIPES_DNA	DNA_1	LATIPES	2.54144807491697	57	0.628596549130123
MDK-E-GUT2	SRR25302610	SRP449841	PRJNA995525	SAMN36471297	341F-806R	38689	19396	LATIPES	DNA	2	LATIPES_2	LATIPES_DNA	DNA_2	LATIPES	2.24624600342578	48	0.580245251304834
MDK-E-GUT3	SRR25302609	SRP449841	PRJNA995525	SAMN36471298	341F-806R	34774	17517	LATIPES	DNA	3	LATIPES_3	LATIPES_DNA	DNA_3	LATIPES	2.07365833678066	43	0.551328903806087
MDK-ES-GUT1	SRR25302608	SRP449841	PRJNA995525	SAMN36471299	341F-806R	39083	18304	LATIPES	SEQ	1	LATIPES_1	LATIPES_SEQ	SEQ_1	LATIPES	2.37131264657151	64	0.570180165934334
MDK-ES-GUT2	SRR25302606	SRP449841	PRJNA995525	SAMN36471300	341F-806R	41201	18852	LATIPES	SEQ	2	LATIPES_2	LATIPES_SEQ	SEQ_2	LATIPES	2.51304288494007	64	0.604259084607389
MDK-ES-GUT3	SRR25302605	SRP449841	PRJNA995525	SAMN36471301	341F-806R	46374	22097	LATIPES	SEQ	3	LATIPES_3	LATIPES_SEQ	SEQ_3	LATIPES	2.39584363535686	74	0.55664670107795
PER-E-GUT1	SRR25302604	SRP449841	PRJNA995525	SAMN36471302	341F-806R	36899	14580	FLUVIATILIS	DNA	1	FLUVIATILIS_1	FLUVIATILIS_DNA	DNA_1	FLUVIATILIS	3.35362232633138	93	0.739889401522727
PER-E-GUT2	SRR25302603	SRP449841	PRJNA995525	SAMN36471303	341F-806R	33818	16064	FLUVIATILIS	DNA	2	FLUVIATILIS_2	FLUVIATILIS_DNA	DNA_2	FLUVIATILIS	3.30194387687469	126	0.682744294150555
PER-E-GUT3	SRR25302602	SRP449841	PRJNA995525	SAMN36471304	341F-806R	44651	21125	FLUVIATILIS	DNA	3	FLUVIATILIS_3	FLUVIATILIS_DNA	DNA_3	FLUVIATILIS	3.2091193616376	145	0.644824402455726
PER-ES-GUT1	SRR25302601	SRP449841	PRJNA995525	SAMN36471305	341F-806R	49430	23571	FLUVIATILIS	SEQ	1	FLUVIATILIS_1	FLUVIATILIS_SEQ	SEQ_1	FLUVIATILIS	3.2516007065306	141	0.657053641428968
PER-ES-GUT2	SRR25302600	SRP449841	PRJNA995525	SAMN36471306	341F-806R	45248	21984	FLUVIATILIS	SEQ	2	FLUVIATILIS_2	FLUVIATILIS_SEQ	SEQ_2	FLUVIATILIS	3.29000734115222	141	0.66481450182074
PER-ES-GUT3	SRR25302599	SRP449841	PRJNA995525	SAMN36471307	341F-806R	42068	17512	FLUVIATILIS	SEQ	3	FLUVIATILIS_3	FLUVIATILIS_SEQ	SEQ_3	FLUVIATILIS	3.15259717577327	113	0.666879320392203
T-extract2-TGCACG	SRR25302598	SRP449841	PRJNA995525	SAMN36471308	341F-806R	42295	6035	BLANK	BLANK	BLANK	BLANK	BLANK	BLANK	BLANK	4.1953790	116	0.8825706

### Sheet: ST2
between sample type Alpha-diversity test										PERMANOVA on Jaccard and Bray-Curtis pairwise dissimilarities							ANOVA on Bray-Curtis pairwise dissimilarities between the two methods
shannon	sample types	Kruskal-Wallis	48		45.06463	7	1.33e-07	***		Jaccard	PERMANOVA						lm(formula = BC_dist_SEQ ~ BC_dist_DNA
shannon	method	Kruskal-Wallis	48		0.07185374	1	0.789	ns		Permutation:	free
Wilcoxon	group1	group2	n1	n2	statistic	p	p.adj	p.adj.signif		Number of permutation		999					Residuals:
shannon	LATIPES	FLUVIATILIS	6	6	0	0.002	0.002	**			Df	SumOfSqs	R2	F	Pr(>F)		Min 1Q Median 3Q Max
shannon	LATIPES	BIOFILM	6	6	0	0.002	0.002	**		sample_type	7	13.8899	0.72279	14.899	0.001	***	-0.26384 -0.04371 0.01590 0.05947 0.17760
shannon	LATIPES	WATER	6	6	0	0.002	0.002	**		Residual	40	5.3273	0.27721
shannon	LATIPES	PMC_728	6	6	36	0.002	0.002	**										Coefficients:	Estimate Std. Error	t value	Pr(>|t|)
shannon	LATIPES	PMC_807	6	6	36	0.002	0.002	**			Df	SumOfSqs	R2	F	Pr(>F)	***	(Intercept)	0.03950	0.03359	1.176	0.252
shannon	LATIPES	PMC_810	6	6	36	0.002	0.002	**		extraction method	1	0.1307	0.0068	0.3151	0.998		BC_dist_DNA	0.82651	0.09571	8.636	8.636 1.62e-08	***
shannon	LATIPES	PMC_826	6	6	20	0.818	0.818	ns		Residual	46	19.0864	0.9932
shannon	FLUVIATILIS	BIOFILM	6	6	0	0.002	0.002	**
shannon	FLUVIATILIS	WATER	6	6	9	0.180	0.187	ns
shannon	FLUVIATILIS	PMC_728	6	6	36	0.002	0.002	**		Bray-Cutis	PERMANOVA
shannon	FLUVIATILIS	PMC_807	6	6	36	0.002	0.002	**		Permutation:	free
shannon	FLUVIATILIS	PMC_810	6	6	36	0.002	0.002	**		Number of permutation		999
shannon	FLUVIATILIS	PMC_826	6	6	36	0.002	0.002	**			Df	SumOfSqs	R2	F	Pr(>F)
shannon	BIOFILM	WATER	6	6	36	0.002	0.002	**		sample_type	7	16.7723	0.88333	43.265	0.001
shannon	BIOFILM	PMC_728	6	6	36	0.002	0.002	**		Residual	40	2.2152	0.11667
shannon	BIOFILM	PMC_807	6	6	36	0.002	0.002	**
shannon	BIOFILM	PMC_810	6	6	36	0.002	0.002	**			Df	SumOfSqs	R2	F	Pr(>F)
shannon	BIOFILM	PMC_826	6	6	36	0.002	0.002	**		extraction method	1	0.0317	0.00167	0.0769	0.999
shannon	WATER	PMC_728	6	6	36	0.002	0.002	**		Residual	46	18.9558	0.99833
shannon	WATER	PMC_807	6	6	36	0.002	0.002	**
shannon	WATER	PMC_810	6	6	36	0.002	0.002	**
shannon	WATER	PMC_826	6	6	36	0.002	0.002	**
shannon	PMC_728	PMC_807	6	6	36	0.002	0.002	**
shannon	PMC_728	PMC_810	6	6	5	0.041	0.044	*
shannon	PMC_728	PMC_826	6	6	0	0.002	0.002	**
shannon	PMC_807	PMC_810	6	6	0	0.002	0.002	**
shannon	PMC_807	PMC_826	6	6	0	0.002	0.002	**
shannon	PMC_810	PMC_826	6	6	0	0.002	0.002	**
richness	sample types	Kruskal-Wallis	48		43.4021	7	2.79e-07	***
richness	method	Kruskal-Wallis	48		0.10895	1	0.741	ns
Wilcoxon	group1	group2	n1	n2	statistic	p	p.adj	p.adj.signif
richness	LATIPES	FLUVIATILIS	6	6	0.0	0.005	0.006	**
richness	LATIPES	BIOFILM	6	6	0.0	0.005	0.006	**
richness	LATIPES	WATER	6	6	0.0	0.005	0.006	**
richness	LATIPES	PMC_728	6	6	32.5	0.024	0.029	*
richness	LATIPES	PMC_807	6	6	36.0	0.005	0.006	**
richness	LATIPES	PMC_810	6	6	31.0	0.044	0.052	ns
richness	LATIPES	PMC_826	6	6	24.5	0.335	0.347	ns
richness	FLUVIATILIS	BIOFILM	6	6	0.0	0.005	0.006	**
richness	FLUVIATILIS	WATER	6	6	7.5	0.108	0.116	ns
richness	FLUVIATILIS	PMC_728	6	6	36.0	0.005	0.006	**
richness	FLUVIATILIS	PMC_807	6	6	36.0	0.005	0.006	**
richness	FLUVIATILIS	PMC_810	6	6	36.0	0.005	0.006	**
richness	FLUVIATILIS	PMC_826	6	6	36.0	0.005	0.006	**
richness	BIOFILM	WATER	6	6	36.0	0.002	0.006	**
richness	BIOFILM	PMC_728	6	6	36.0	0.005	0.006	**
richness	BIOFILM	PMC_807	6	6	36.0	0.002	0.006	**
richness	BIOFILM	PMC_810	6	6	36.0	0.005	0.006	**
richness	BIOFILM	PMC_826	6	6	36.0	0.002	0.006	**
richness	WATER	PMC_728	6	6	36.0	0.005	0.006	**
richness	WATER	PMC_807	6	6	36.0	0.002	0.006	**
richness	WATER	PMC_810	6	6	36.0	0.005	0.006	**
richness	WATER	PMC_826	6	6	36.0	0.002	0.006	**
richness	PMC_728	PMC_807	6	6	36.0	0.005	0.006	**
richness	PMC_728	PMC_810	6	6	14.5	0.625	0.625	ns
richness	PMC_728	PMC_826	6	6	0.0	0.005	0.006	**
richness	PMC_807	PMC_810	6	6	0.0	0.005	0.006	**
richness	PMC_807	PMC_826	6	6	0.0	0.002	0.006	**
richness	PMC_810	PMC_826	6	6	6.0	0.063	0.071	ns
evenness	sample types	Kruskal-Wallis	48		44.63435	7	1.61e-07	***
evenness	method	Kruskal-Wallis	48		0	1	1	ns
Wilcoxon	group1	group2	n1	n2	statistic	p	p.adj	p.adj.signif
evenness	LATIPES	FLUVIATILIS	6	6	0	0.002	0.003	**
evenness	LATIPES	BIOFILM	6	6	0	0.002	0.003	**
evenness	LATIPES	WATER	6	6	1	0.004	0.005	**
evenness	LATIPES	PMC_728	6	6	36	0.002	0.003	**
evenness	LATIPES	PMC_807	6	6	36	0.002	0.003	**
evenness	LATIPES	PMC_810	6	6	36	0.002	0.003	**
evenness	LATIPES	PMC_826	6	6	11	0.310	0.321	ns
evenness	FLUVIATILIS	BIOFILM	6	6	0	0.002	0.003	**
evenness	FLUVIATILIS	WATER	6	6	13	0.485	0.485	ns
evenness	FLUVIATILIS	PMC_728	6	6	36	0.002	0.003	**
evenness	FLUVIATILIS	PMC_807	6	6	36	0.002	0.003	**
evenness	FLUVIATILIS	PMC_810	6	6	36	0.002	0.003	**
evenness	FLUVIATILIS	PMC_826	6	6	36	0.002	0.003	**
evenness	BIOFILM	WATER	6	6	36	0.002	0.003	**
evenness	BIOFILM	PMC_728	6	6	36	0.002	0.003	**
evenness	BIOFILM	PMC_807	6	6	36	0.002	0.003	**
evenness	BIOFILM	PMC_810	6	6	36	0.002	0.003	**
evenness	BIOFILM	PMC_826	6	6	36	0.002	0.003	**
evenness	WATER	PMC_728	6	6	36	0.002	0.003	**
evenness	WATER	PMC_807	6	6	36	0.002	0.003	**
evenness	WATER	PMC_810	6	6	36	0.002	0.003	**
evenness	WATER	PMC_826	6	6	34	0.009	0.010	**
evenness	PMC_728	PMC_807	6	6	36	0.002	0.003	**
evenness	PMC_728	PMC_810	6	6	6	0.065	0.070	ns
evenness	PMC_728	PMC_826	6	6	0	0.002	0.003	**
evenness	PMC_807	PMC_810	6	6	0	0.002	0.003	**
evenness	PMC_807	PMC_826	6	6	0	0.002	0.003	**
evenness	PMC_810	PMC_826	6	6	0	0.002	0.003	**
